# Evolutionary refinement of mitochondrial and plastid targeting sequences coincides with the late diversification of land plants

**DOI:** 10.1101/2025.03.13.643027

**Authors:** Parth K. Raval, Carolina García García, Maria-Darline Somoano Sanchez, Sven B. Gould

**Affiliations:** Institute for Molecular Evolution, Heinrich-Heine-University Düsseldorf, 40225 Düsseldorf, Germany

**Keywords:** Protein sorting, organelles, terrestrialization, plastid, mitochondria

## Abstract

Plastids and mitochondria are key to plant survival and adaptation. The evolutionary progress of land plants (embryophytes) witnessed gene and genome duplications, and the expansion of organelle-localised proteins. To deal with the increase of nuclear-encoded proteins, targeting to and import by the mitochondrion and plastid is known to have adapted in multiple ways. It included the addition of entire new import channels and lineage-specific import receptors. Through comparative genomics and experimental biology, we uncover further changes of the organelle import machineries. Their evolution likely served to enhance the rate of protein import and improved its physiological regulation, e.g. via interactions between the import channel and respiratory complex. On the cargo side, nuclear-encoded N-terminal targeting sequences of mitochondrial (mNTS) and plastidal (pNTS) proteins diverged in their charge via a preference for phosphorylatable amino acids (adding negative charges after phosphorylation) and an avoidance of positive charges in the pNTS, which is most evident in eudicots. Using *Chlamydomonas* and *Marchantia*, we experimentally underscore that the evolved NTS divergence prevents mis-sorting between mitochondria and plastids. In line with the increase of phosphorylatable amino acids in the pNTS, we pinpoint the embryophytic origin of a membrane-anchored phosphatase, PAP2, that is associated with targeting sequence processing. On the whole, we propose a revised model for plant organelle protein import evolution from algae to angiosperms, which facilitated flourishing of this lineage on the land.
