## Supplementary material for "Evolutionary refinement of mitochondrial and plastid targeting sequences coincides with the late diversification of land plants": Table S1

### Sheet: A Database of all genomes
Species	Inhouse Identifier	Source	Group/Clade
Cyanophora paradoxa	0000	https://academic.oup.com/dnaresearch/article/26/4/287/5490643	Glaucophyte
Porphyra umbilicalis	0001	https://phytozome-next.jgi.doe.gov/info/Pumbilicalis_v1_5	Rhodophyte
Chondrus crispus	0002	https://www.pnas.org/content/110/13/5247	Rhodophyte
Cyanidiococcus yangmingshanensis	0003	https://onlinelibrary.wiley.com/doi/full/10.1111/jpy.13056	Rhodophyte
Cyanidioschyzon merolae	0004	https://www.genome.jp/dbget-bin/www_bget?refseq+NC_010140	Rhodophyte
Galdieria phlegrea	0005	https://www.sciencedirect.com/science/article/pii/S096098221301052X	Rhodophyte
Galdieria sulphuraria	0006	https://elifesciences.org/articles/45017	Rhodophyte
Gracilariopsis chorda	0007	https://pubmed.ncbi.nlm.nih.gov/29688518/	Rhodophyte
Porphyridium purpureum	0008	https://www.nature.com/articles/ncomms2931	Rhodophyte
Prasinoderma coloniale	0009	https://www.nature.com/articles/s41559-020-1221-7	Chlorophyte
Botryococcus braunii	0010	https://phytozome-next.jgi.doe.gov/info/Bbraunii_v2_1	Chlorophyte
Chlamydomonas reinhardtii	0011	https://phytozome-next.jgi.doe.gov/info/Creinhardtii_v5_6	Chlorophyte
Chromochloris zofingiensis	0012	https://phytozome-next.jgi.doe.gov/info/Czofingiensis_v5_2_3_2	Chlorophyte
Coccomyxa subellipsoidae	0013	https://phytozome-next.jgi.doe.gov/info/CsubellipsoideaC_169_v2_0	Chlorophyte
Dunaliella salina	0014	https://phytozome-next.jgi.doe.gov/info/Dsalina_v1_0	Chlorophyte
Micromonas pusilla	0015	https://phytozome-next.jgi.doe.gov/info/MpusillaCCMP1545_v3_0	Chlorophyte
Ostreococcus lucimarinus	0016	https://phytozome-next.jgi.doe.gov/info/Olucimarinus_v2_0	Chlorophyte
Volvox carteri	0017	https://phytozome-next.jgi.doe.gov/info/Vcarteri_v2_1	Chlorophyte
Chlorokybus atmophyticus	0018	https://www.nature.com/articles/s41477-019-0560-3	Streptophyte algae
Mesostigma viride	0019	https://www.nature.com/articles/s41477-019-0560-3	Streptophyte algae
Klebsormidium flaccidum	0020	https://www.nature.com/articles/ncomms4978	Streptophyte algae
Chara braunii	0021	https://www.sciencedirect.com/science/article/pii/S0092867418308018	Streptophyte algae
Spirogloea muscicola	0022	https://www.sciencedirect.com/science/article/pii/S0092867419311699	Streptophyte algae
Mesotaenium endlicherianum	0023	https://www.sciencedirect.com/science/article/pii/S0092867419311699	Streptophyte algae
Anthoceros agnrestis	0024	https://www.nature.com/articles/s41477-020-0618-2	Embryophytes/Bryophytes
Anthoceros punctatus	0025	https://www.nature.com/articles/s41477-020-0618-2	Embryophytes/Bryophytes
Ceratodon purpureus	0026	https://phytozome-next.jgi.doe.gov/info/CpurpureusGG1_v1_1	Embryophytes/Bryophytes
Marchantia polymorpha	0027	https://phytozome-next.jgi.doe.gov/info/Mpolymorpha_v3_1	Embryophytes/Bryophytes
Physcomitrium patens	0028	https://phytozome-next.jgi.doe.gov/info/Ppatens_v3_3	Embryophytes/Bryophytes
Sphagnum fallax	0029	https://phytozome-next.jgi.doe.gov/info/Sfallax_v1_1	Embryophytes/Bryophytes
Sphagnum magellanicum	0030	https://phytozome-next.jgi.doe.gov/info/Smagellanicum_v1_1	Embryophytes/Bryophytes
Selaginella moellendorffii	0031	https://phytozome-next.jgi.doe.gov/info/Smoellendorffii_v1_0	Embryophytes/Lycophytes
Azolla filiculoides	0032	https://www.nature.com/articles/s41477-018-0188-8	Embryophytes/Ferns
Salvinia cucullata	0033	https://www.nature.com/articles/s41477-018-0188-8	Embryophytes/Ferns
Ceratopteris richardii	0034	https://phytozome-next.jgi.doe.gov/info/Crichardii_v2_1	Embryophytes/Ferns
Thuja plicata	0035	https://phytozome-next.jgi.doe.gov/info/Tplicata_v3_1	Embryophytes/Gymnosperms
Picea glauca	0036	https://academic.oup.com/nar/article/43/D1/D974/2439811	Embryophytes/Gymnosperms
Picea abies	0037	https://academic.oup.com/nar/article/43/D1/D974/2439812	Embryophytes/Gymnosperms
Picea sitchensis	0038	https://academic.oup.com/nar/article/43/D1/D974/2439813	Embryophytes/Gymnosperms
Pinus pinaster	0039	https://academic.oup.com/nar/article/43/D1/D974/2439814	Embryophytes/Gymnosperms
Pinus sylvestris	0040	https://academic.oup.com/nar/article/43/D1/D974/2439815	Embryophytes/Gymnosperms
Pinus taeda	0041	https://academic.oup.com/nar/article/43/D1/D974/2439816	Embryophytes/Gymnosperms
Pseudotsuga menziesii	0042	https://academic.oup.com/nar/article/43/D1/D974/2439817	Embryophytes/Gymnosperms
Gnetum montanum	0043	https://academic.oup.com/nar/article/43/D1/D974/2439818	Embryophytes/Gymnosperms
Taxus baccata	0044	https://academic.oup.com/nar/article/43/D1/D974/2439819	Embryophytes/Gymnosperms
Cycas micholitzii	0045	https://academic.oup.com/nar/article/43/D1/D974/2439820	Embryophytes/Gymnosperms
Ginkgo biloba	0046	https://academic.oup.com/nar/article/43/D1/D974/2439821	Embryophytes/Gymnosperms
Aquilegia coerulea	0047	https://phytozome-next.jgi.doe.gov/	Embryophytes/Eudicots
Ananas comosus	0048	https://phytozome-next.jgi.doe.gov/	Embryophytes/Monocots
Amaranthus hypochondriacus	0049	https://phytozome-next.jgi.doe.gov/	Embryophytes/Eudicots
Arachis hypogaea	0050	https://phytozome-next.jgi.doe.gov/	Embryophytes/Eudicots
Alyssum linifolium	0051	https://phytozome-next.jgi.doe.gov/	Embryophytes/Eudicots
Arabidopsis lyrata	0052	https://phytozome-next.jgi.doe.gov/	Embryophytes/Eudicots
Anacardium occidentale	0053	https://phytozome-next.jgi.doe.gov/	Embryophytes/Eudicots
Asparagus officinalis	0054	https://phytozome-next.jgi.doe.gov/	Embryophytes/Monocots
Arabidopsis thaliana	0055	https://phytozome-next.jgi.doe.gov/	Embryophytes/Eudicots
Amborella trichopoda	0056	https://phytozome-next.jgi.doe.gov/	Embryophyte/Basal Angiosperm
Brassica oleracea capitata	0057	https://phytozome-next.jgi.doe.gov/	Embryophytes/Eudicots
Beta vulgaris	0058	https://phytozome-next.jgi.doe.gov/	Embryophytes/Eudicots
Caulanthus amplexicaulis	0059	https://phytozome-next.jgi.doe.gov/	Embryophytes/Eudicots
Cicer arietinum	0060	https://phytozome-next.jgi.doe.gov/	Embryophytes/Eudicots
Corymbia citriodora	0061	https://phytozome-next.jgi.doe.gov/	Embryophytes/Eudicots
Capsella grandiflora	0062	https://phytozome-next.jgi.doe.gov/	Embryophytes/Eudicots
Crambe hispanica	0063	https://phytozome-next.jgi.doe.gov/	Embryophytes/Eudicots
Cinnamomum kanehirae	0064	https://phytozome-next.jgi.doe.gov/	Embryophytes/Angiosperms
Cakile maritima	0065	https://phytozome-next.jgi.doe.gov/	Embryophytes/Eudicots
Carica papaya	0066	https://phytozome-next.jgi.doe.gov/	Embryophytes/Eudicots
Capsella rubella	0067	https://phytozome-next.jgi.doe.gov/	Embryophytes/Eudicots
Cleome violacea	0068	https://phytozome-next.jgi.doe.gov/	Embryophytes/Eudicots
Dioscorea alata	0069	https://phytozome-next.jgi.doe.gov/	Embryophytes/Monocots
Daucus carota	0070	https://phytozome-next.jgi.doe.gov/	Embryophytes/Eudicots
Descurainia sophioides	0071	https://phytozome-next.jgi.doe.gov/	Embryophytes/Eudicots
Diptychocarpus strictus	0072	https://phytozome-next.jgi.doe.gov/	Embryophytes/Eudicots
Eleusine coracana	0073	https://phytozome-next.jgi.doe.gov/	Embryophytes/Monocots
Eucalyptus grandis	0074	https://phytozome-next.jgi.doe.gov/	Embryophytes/Eudicots
Eutrema salsugineum	0075	https://phytozome-next.jgi.doe.gov/	Embryophytes/Eudicots
Euclidium syriacum	0076	https://phytozome-next.jgi.doe.gov/	Embryophytes/Eudicots
Eruca vesicaria	0077	https://phytozome-next.jgi.doe.gov/	Embryophytes/Eudicots
Fragaria vesca	0078	https://phytozome-next.jgi.doe.gov/	Embryophytes/Eudicots
Gossypium barbadense	0079	https://phytozome-next.jgi.doe.gov/	Embryophytes/Eudicots
Gossypium darwinii	0080	https://phytozome-next.jgi.doe.gov/	Embryophytes/Eudicots
Gossypium hirsutum	0081	https://phytozome-next.jgi.doe.gov/	Embryophytes/Eudicots
Glycine max	0082	https://phytozome-next.jgi.doe.gov/	Embryophytes/Eudicots
Gossypium mustelinum	0083	https://phytozome-next.jgi.doe.gov/	Embryophytes/Eudicots
Gossypium raimondii	0084	https://phytozome-next.jgi.doe.gov/	Embryophytes/Eudicots
Glycine soja	0085	https://phytozome-next.jgi.doe.gov/	Embryophytes/Eudicots
Gossypium tomentosum	0086	https://phytozome-next.jgi.doe.gov/	Embryophytes/Eudicots
Helianthus annuus	0087	https://phytozome-next.jgi.doe.gov/	Embryophytes/Eudicots
Hordeum vulgare	0088	https://phytozome-next.jgi.doe.gov/	Embryophytes/Monocots
Iberis amara	0089	https://phytozome-next.jgi.doe.gov/	Embryophytes/Eudicots
Isatis tinctoria	0090	https://phytozome-next.jgi.doe.gov/	Embryophytes/Eudicots
Kalanchoe fedtschenkoi	0091	https://phytozome-next.jgi.doe.gov/	Embryophytes/Eudicots
Kalanchoe laxiflora	0092	https://phytozome-next.jgi.doe.gov/	Embryophytes/Eudicots
Lupinus albus	0093	https://phytozome-next.jgi.doe.gov/	Embryophytes/Eudicots
Lunaria annua	0094	https://phytozome-next.jgi.doe.gov/	Embryophytes/Eudicots
Lotus japonicus	0095	https://phytozome-next.jgi.doe.gov/	Embryophytes/Eudicots
Lactuca sativa	0096	https://phytozome-next.jgi.doe.gov/	Embryophytes/Eudicots
Lepidium sativum	0097	https://phytozome-next.jgi.doe.gov/	Embryophytes/Eudicots
Linum usitatissimum	0098	https://phytozome-next.jgi.doe.gov/	Embryophytes/Eudicots
Musa acuminata	0099	https://phytozome-next.jgi.doe.gov/	Embryophytes/Monocots
Musa acuminata	0100	https://phytozome-next.jgi.doe.gov/	Embryophytes/Eudicots
Manihot esculenta	0101	https://phytozome-next.jgi.doe.gov/	Embryophytes/Eudicots
Mimulus guttatus	0102	https://phytozome-next.jgi.doe.gov/	Embryophytes/Eudicots
Malcolmia maritima	0103	https://phytozome-next.jgi.doe.gov/	Embryophytes/Eudicots
Miscanthus sinensis	0104	https://phytozome-next.jgi.doe.gov/	Embryophytes/Monocots
Medicago truncatula	0105	https://phytozome-next.jgi.doe.gov/	Embryophytes/Eudicots
Oryza sativa	0106	https://phytozome-next.jgi.doe.gov/	Embryophytes/Monocots
Oropetium thomaeum	0107	https://phytozome-next.jgi.doe.gov/	Embryophytes/Monocots
Panicum hallii	0108	https://phytozome-next.jgi.doe.gov/	Embryophytes/Monocots
Phaseolus lunatus	0109	https://phytozome-next.jgi.doe.gov/	Embryophytes/Eudicots
Prunus persica	0110	https://phytozome-next.jgi.doe.gov/	Embryophytes/Eudicots
Populus trichocarpa	0111	https://phytozome-next.jgi.doe.gov/	Embryophytes/Eudicots
Panicum virgatum	0112	https://phytozome-next.jgi.doe.gov/	Embryophytes/Monocots
Phaseolus vulgaris	0113	https://phytozome-next.jgi.doe.gov/	Embryophytes/Eudicots
Ricinus communis	0114	https://phytozome-next.jgi.doe.gov/	Embryophytes/Eudicots
Rorippa islandica	0115	https://phytozome-next.jgi.doe.gov/	Embryophytes/Eudicots
Sinapis alba	0116	https://phytozome-next.jgi.doe.gov/	Embryophytes/Eudicots
Sorghum bicolor	0117	https://phytozome-next.jgi.doe.gov/	Embryophytes/Monocots
Setaria italica	0118	https://phytozome-next.jgi.doe.gov/	Embryophytes/Monocots
Solanum lycopersicum	0119	https://phytozome-next.jgi.doe.gov/	Embryophytes/Eudicots
Spinacia oleracea	0120	https://phytozome-next.jgi.doe.gov/	Embryophytes/Eudicots
Schrenkiella parvula	0121	https://phytozome-next.jgi.doe.gov/	Embryophytes/Eudicots
Stanleya pinnata	0122	https://phytozome-next.jgi.doe.gov/	Embryophytes/Eudicots
Salix purpurea	0123	https://phytozome-next.jgi.doe.gov/	Embryophytes/Eudicots
Solanum tuberosum	0124	https://phytozome-next.jgi.doe.gov/	Embryophytes/Eudicots
Setaria viridis	0125	https://phytozome-next.jgi.doe.gov/	Embryophytes/Monocots
Triticum aestivum	0126	https://phytozome-next.jgi.doe.gov/	Embryophytes/Monocots
Thlaspi arvense	0127	https://phytozome-next.jgi.doe.gov/	Embryophytes/Eudicots
Theobroma cacao	0128	https://phytozome-next.jgi.doe.gov/	Embryophytes/Eudicots
Thinopyrum intermedium	0129	https://phytozome-next.jgi.doe.gov/	Embryophytes/Monocots
Trifolium pratense	0130	https://phytozome-next.jgi.doe.gov/	Embryophytes/Eudicots
Vigna unguiculata	0131	https://phytozome-next.jgi.doe.gov/	Embryophytes/Eudicots
Vitis vinifera	0132	https://phytozome-next.jgi.doe.gov/	Embryophytes/Eudicots
Zostera marina	0133	https://phytozome-next.jgi.doe.gov/	Embryophytes/Monocots
Zea mays	0134	https://phytozome-next.jgi.doe.gov/	Embryophytes/Monocots
Spirodela polyrhiza	0135	https://phytozome-next.jgi.doe.gov/	Embryophytes/Monocots
Joinvillea ascendens	0136	https://phytozome-next.jgi.doe.gov/	Embryophytes/Monocots
Cyclotella cryptica CCMP332	Cyccr1	https://phycocosm.jgi.doe.gov/	Diatoms
Minidiscus trioculatus CCMP495	Mintr2	https://phycocosm.jgi.doe.gov/	Diatoms
Fistulifera solaris	Fisso1	https://phycocosm.jgi.doe.gov/	Diatoms
Nannochloropsis salina CCMP1776	Nansal1776	https://phycocosm.jgi.doe.gov/	Brown algae
Cladosiphon okamuranus	Claok1	https://phycocosm.jgi.doe.gov/	Brown algae
Amoebophrya ceratii	Amoce1	https://phycocosm.jgi.doe.gov/	Dinoflagellata

### Sheet: B Species used for NTS analyses
List of 102 Archaeaplastid species used in organelle proteome predictions and N terminal targeting sequences (NTS) analyses
Prasinoderma coloniale	Chlorophyte
Botryococcus braunii	Chlorophyte
Chlamydomonas reinhardtii	Chlorophyte
Chromochloris zofingiensis	Chlorophyte
Coccomyxa subellipsoidae	Chlorophyte
Dunaliella salina	Chlorophyte
Micromonas pusilla	Chlorophyte
Ostreococcus lucimarinus	Chlorophyte
Volvox carteri	Chlorophyte
Chlorokybus atmophyticus	Streptophyte algae
Mesostigma viride	Streptophyte algae
Klebsormidium flaccidum	Streptophyte algae
Chara braunii	Streptophyte algae
Spirogloea muscicola	Streptophyte algae
Mesotaenium endlicherianum	Streptophyte algae
Anthoceros agnrestis	Embryophytes/Bryophytes
Anthoceros punctatus	Embryophytes/Bryophytes
Ceratodon purpureus	Embryophytes/Bryophytes
Marchantia polymorpha	Embryophytes/Bryophytes
Physcomitrium patens	Embryophytes/Bryophytes
Sphagnum fallax	Embryophytes/Bryophytes
Sphagnum magellanicum	Embryophytes/Bryophytes
Asparagus officinalis	Embryophytes/Monocots
Eleusine coracana	Embryophytes/Monocots
Hordeum vulgare	Embryophytes/Monocots
Musa acuminata	Embryophytes/Monocots
Miscanthus sinensis	Embryophytes/Monocots
Oryza sativa	Embryophytes/Monocots
Oropetium thomaeum	Embryophytes/Monocots
Sorghum bicolor	Embryophytes/Monocots
Setaria italica	Embryophytes/Monocots
Setaria viridis	Embryophytes/Monocots
Triticum aestivum	Embryophytes/Monocots
Zea mays	Embryophytes/Monocots
Spirodela polyrhiza	Embryophytes/Monocots
Joinvillea ascendens	Embryophytes/Monocots
Arabidopsis thaliana	Embryophytes/Eudicots
Aquilegia coerulea	Embryophytes/Eudicots
Amaranthus hypochondriacus	Embryophytes/Eudicots
Arachis hypogaea	Embryophytes/Eudicots
Alyssum linifolium	Embryophytes/Eudicots
Arabidopsis lyrata	Embryophytes/Eudicots
Anacardium occidentale	Embryophytes/Eudicots
Brassica oleracea capitata	Embryophytes/Eudicots
Beta vulgaris	Embryophytes/Eudicots
Caulanthus amplexicaulis	Embryophytes/Eudicots
Cicer arietinum	Embryophytes/Eudicots
Corymbia citriodora	Embryophytes/Eudicots
Capsella grandiflora	Embryophytes/Eudicots
Crambe hispanica	Embryophytes/Eudicots
Cakile maritima	Embryophytes/Eudicots
Carica papaya	Embryophytes/Eudicots
Capsella rubella	Embryophytes/Eudicots
Cleome violacea	Embryophytes/Eudicots
Daucus carota	Embryophytes/Eudicots
Descurainia sophioides	Embryophytes/Eudicots
Eucalyptus grandis	Embryophytes/Eudicots
Eutrema salsugineum	Embryophytes/Eudicots
Euclidium syriacum	Embryophytes/Eudicots
Eruca vesicaria	Embryophytes/Eudicots
Fragaria vesca	Embryophytes/Eudicots
Gossypium barbadense	Embryophytes/Eudicots
Gossypium darwinii	Embryophytes/Eudicots
Gossypium hirsutum	Embryophytes/Eudicots
Glycine max	Embryophytes/Eudicots
Gossypium mustelinum	Embryophytes/Eudicots
Gossypium raimondii	Embryophytes/Eudicots
Glycine soja	Embryophytes/Eudicots
Gossypium tomentosum	Embryophytes/Eudicots
Helianthus annuus	Embryophytes/Eudicots
Iberis amara	Embryophytes/Eudicots
Isatis tinctoria	Embryophytes/Eudicots
Kalanchoe fedtschenkoi	Embryophytes/Eudicots
Kalanchoe laxiflora	Embryophytes/Eudicots
Lupinus albus	Embryophytes/Eudicots
Lunaria annua	Embryophytes/Eudicots
Lotus japonicus	Embryophytes/Eudicots
Lactuca sativa	Embryophytes/Eudicots
Lepidium sativum	Embryophytes/Eudicots
Linum usitatissimum	Embryophytes/Eudicots
Malus domestica	Embryophytes/Eudicots
Manihot esculenta	Embryophytes/Eudicots
Mimulus guttatus	Embryophytes/Eudicots
Malcolmia maritima	Embryophytes/Eudicots
Medicago truncatula	Embryophytes/Eudicots
Populus deltoides	Embryophytes/Eudicots
Prunus persica	Embryophytes/Eudicots
Populus trichocarpa	Embryophytes/Eudicots
Phaseolus vulgaris	Embryophytes/Eudicots
Ricinus communis	Embryophytes/Eudicots
Rorippa islandica	Embryophytes/Eudicots
Sinapis alba	Embryophytes/Eudicots
Solanum lycopersicum	Embryophytes/Eudicots
Spinacia oleracea	Embryophytes/Eudicots
Schrenkiella parvula	Embryophytes/Eudicots
Stanleya pinnata	Embryophytes/Eudicots
Salix purpurea	Embryophytes/Eudicots
Solanum tuberosum	Embryophytes/Eudicots
Thlaspi arvense	Embryophytes/Eudicots
Theobroma cacao	Embryophytes/Eudicots
Trifolium pratense	Embryophytes/Eudicots
Vigna unguiculata	Embryophytes/Eudicots

### Sheet: C Species used for import GCN
42 Archaeaplastida species used in inferring gene copy numbers (GCN) of import components
Species	Clade
Malus domestica apple	Eudicots
Juglans regia English walnut	Eudicots
Cucumis sativus cucumber	Eudicots
Citrus sinensis Valencia orange	Eudicots
Cicer arietinum chickpea	Eudicots
Arabidopsis thaliana thale cress	Eudicots
Solanum tuberosum potato	Eudicots
Solanum lycopersicum tomato	Eudicots
Helianthus annuus common sunflower	Eudicots
Beta vulgaris sugar beet	Eudicots
Zea mays maize	Monocots
Sorghum bicolor sorghum	Monocots
Panicum hallii	Monocots
Oryza sativa japonica Japanese rice RefSeq	Monocots
Musa acuminata wild Malaysian banana	Monocots
Amborella trichopoda	Basal Magnoliophyta
Picea glauca	Gymnosperm
Pinus pinaster	Gymnosperm
Pseudotsuga menziesii	Gymnosperm
Sphagnum magellanicum	Moss
Sphagnum fallax	Moss
Ceratodon purpureus	Moss
Physcomitrium patens	Moss
Marchantia polymorpha	Liverwort
Anthoceros agrestis	Hornwort
Anthoceros punctatus	Hornwort
Selaginella moellendorffii	Ferns
Mesotaenium endlicherianum	Streptophyte Algae
Spirogloea muscicola	Streptophyte Algae
Chara braunii	Streptophyte Algae
Klebsormidium flaccidum	Streptophyte Algae
Mesostigma viride	Streptophyte Algae
Chlamydomonas reinhardtii	Green algae
Volvox carteri f. nagariensis	Green algae
Dunaliella salina	Green algae
Prasinoderma coloniale	Green algae
Ostreococcus tauri	Green algae
Cynopora paradoxa	Glaucophytes
Chondrus crispus carragheen	Red algae
Porphyridium purpureum	Red algae
Galdieria phlegrea	Red algae
Cyanidiococcus yangmingshanensis	Red algae
