## Supplementary material for "Evolutionary refinement of mitochondrial and plastid targeting sequences coincides with the late diversification of land plants": Table S5

### Sheet: Transgenic lines
Host	Chromosomally intigrated constructs
Chlamydomonas UVM4	pJR38-CrMME1-20AA
Chlamydomonas UVM4	pJR38-CrMME1-20AA-charge-0
Chlamydomonas UVM4	pJR38-CrMME1-20AA-charge-5
Chlamydomonas UVM4	pJR38-CrMPA8-N-term
Marchantia TAK1	pMpGWB106-MpMME1-WT
Marchantia TAK1	pMpGWB106-MpMME1-charge-(-4)
Marchantia TAK1	pMpGWB106-MpMME1-4K
Marchantia TAK1	pMpGWB106-MpMME1-4R
Marchantia TAK1	pMpGWB106-MpMME1-6S
Marchantia TAK1	pMpGWB105-MpPAP9-WT
